# The morphotype approach to classification of aerial animals in radar data

**DOI:** 10.64898/2026.03.24.713935

**Authors:** Yuval Werber

**Author notes:** Address: Department of Evolutionary and Environmental Biology, University of Haifa 199 Aba Khoushy Ave. P.O. Box 338, Haifa, 3103301, Israel. **Open research:** Data and code are provided as private-for-peer review via the following links: Data: https://doi.org/10.6084/m9.figshare.32944700, Code: https://doi.org/10.6084/m9.figshare.32944709.

## Abstract

Radar aeroecology makes ecological inferences about aerial wildlife using radars. While generating unique, large-scale datasets describing airborne biological activity, radars are largely incapable of relating detections to specific species and are thus taxonomically limited. I describe an analytical method to increase taxonomic resolution in vertical looking radar data by dividing detected organisms into morphology- and movement-based “aerial morphotypes”. The Birdscan MR1 radar, widely used in aerial wildlife research and monitoring, is deployed in dozens of locations across Europe, the Near East and the United States. Using the MR1’s target classifier, wing flapping frequency calculations and target size estimations, I demonstrate a nearly 8-fold increase in bird classification resolution using radar data from the Hula Valley Research station, Israel. I show that most newly defined morphotypes correspond to small numbers of local species (1-10). Thus, the approach provides a realistic opportunity to bridge the taxonomy gap in radar aeroecology. By using the approach, radar aeroecologists can estimate “Aerodiversity”, analogous to biodiversity, a fundamental, widely used measure in ecology and conservation. By explicitly addressing taxonomy in radar aeroecology, practitioners will increase the impact and dissemination of their work and contribute to a deeper, more complete understanding of the aerial habitat.
