## Supplementary material for "The morphotype approach to classification of aerial animals in radar data": Table 1

### Sheet: Morphotype_table
Radar Class	Morphoytype	Average WFF (Hz)	Average Body-Head Length (cm)	Average RCS (cm2)
Wader	W1	3.41361	20.8819	498.937
Wader	W2	5.04838	19.4186	354.88
Wader	W3	6.33852	19.1635	336.595
Wader	W4	7.97133	16.1215	228.62
Wader	W5	8.93604	13.5537	158.97
Wader	W6	9.85081	11.0282	104.532
Wader	W7	12.1573	12.8874	164.496
Wader	W8	17.8229	11.2438	123.438
Passerine	P1	7.04669	13.2351	139.325
Passerine	P2	8.00073	12.5159	123.918
Passerine	P3	10.2255	9.17833	69.172
Passerine	P4	11.9473	9.01581	67.1943
Passerine	P5	12.9706	8.36377	57.9533
Passerine	P6	14.0052	7.51677	46.3389
Passerine	P7	15.005	6.83543	38.0213
Passerine	P8	15.991	6.39331	33.0192
Passerine	P9	16.9129	6.07749	30.2141
Passerine	P10	17.8938	5.5506	25.5381
Passerine	P11	19.7446	5.21541	23.0922
Large Single Bird	L1	3.05694	42.0371	1506.7
Large Single Bird	L2	4.99032	43.4276	1588.28
Bird	B1	2.19136	18.6511	304.118
Bird	B2	2.76486	20.6869	349.452
Bird	B3	4.06687	18.9408	290.315
Bird	B4	5.0843	16.2842	217.522
Bird	B5	7.00987	15.2275	188.686
Bird	B6	8.91958	12.6987	137.232
Bird	B7	10.4057	11.4056	114.176
Bird	B8	14.2459	12.1789	123.787
Bird	B9	16.9203	10.1707	86.7937
Bird	B10	21.0062	9.16749	74.369
