## Supplementary material for "The morphotype approach to classification of aerial animals in radar data": Table S2

Class	Genus	Species	WFF	Body length	Mass	Commonality	Radar class	Morphtype
aves	Bubulcus	ibis	4.08	49	375	common	Bird	B4
aves	Upupa	epops	5.2	28	58	common	Bird	B5
aves	Oceanodroma	leucorhoa	5.396515295	19.5	380	rare	Bird	B5
aves	Ardeola	ralloides	5.877497467	45.5	275	common	Bird	B5
aves	Apus	melba	6.05	20.5	83.5	common	Bird	B5
aves	Falco	columbarius	6.1	27.5	245	common	Bird	B5
aves	Butorides	striata	6.197265423	43	225	common	Bird	B5
aves	Tachybaptus	ruficollis	6.392994973	26	200	common	Bird	B5
aves	Streptopelia	orientalis	6.392994973	26.5	200	rare	Bird	B5
aves	Athene	noctua	6.647585924	25.5	172.5	common	Bird	B5
aves	Rallus	aquaticus	6.897444099	25	150	common	Bird	B5
aves	Streptopelia	turtur	7.1	26.5	NA	common	Bird	B5
aves	Crex	crex	7.315978707	25	120	common	Bird	B5
aves	Myiopsitta	monachus	7.315978707	NA	120	common	Bird	B5
aves	Merops	apiaster	7.4	27	53	common	Bird	B5
aves	Ixobrychus	minutus	7.578483455	31.5	105	common	Bird	B5
aves	Streptopelia	senegalensis	7.626849583	24.5	102.5	common	Bird	B5
aves	Halcyon	smyrnensis	7.728212643	28	97.5	common	Bird	B5
aves	Apus	pallidus	7.9	17	50	common	Bird	B5
aves	Apus	apus	8.1	17.75	37	common	Bird	B6
aves	Otus	scops	8.142551709	19.5	80	common	Bird	B6
aves	Gallinula	chloropus	8.17	29	312.5	common	Bird	B6
aves	Caprimulgus	europaeus	8.282474515	26	75	common	Bird	B6
aves	Dendrocopos	syriacus	8.356935458	22.5	72.5	common	Bird	B6
aves	Porzana	porzana	8.989189415	20.5	55	common	Bird	B6
aves	Zapornia	parva	9.194060515	18.5	50.5	common	Bird	B7
aves	Apus	affinis	9.8	12.75	25	common	Bird	B7
aves	Merops	persicus	9.876763375	29	38.5	rare	Bird	B7
aves	Zapornia	pusilla	10.05338748	18	36	rare	Bird	B7
aves	Alcedo	atthis	10.69294268	18	28.5	common	Bird	B7
aves	Merops	cyanophrys	12.66742056	20	15	common	Bird	B8
aves	Jynx	torquilla	15.5	17	31.5	common	Bird	B8
aves	Coturnix	coturnix	16.75	18	110	common	Bird	B9
aves	Aegypius	monachus	2.37	100	8900	rare	LSB	L1
aves	Gyps	fulvus	2.455614042	102.5	7500	rare	LSB	L1
aves	Ardea	cinerea	2.65	93	1645	common	LSB	L1
aves	Grus	grus	2.725883921	115	5050	common	LSB	L1
aves	Pelecanus	onocrotalus	2.8	157.5	7.75	common	LSB	L1
aves	Ciconia	nigra	2.95	97.5	3100	common	LSB	L1
aves	Nycticorax	nycticorax	3	62	725	common	LSB	L1
aves	Ciconia	ciconia	3	102.5	2850	common	LSB	L1
aves	Ardea	purpurea	3.05	84	798.5	common	LSB	L1
aves	Milvus	migrans	3.1	57.5	815	common	LSB	L1
aves	Pandion	haliaetus	3.1	57.5	1560	common	LSB	L1
aves	Aquila	heliaca	3.17027721	77.5	2850	common	LSB	L1
aves	Circus	pygargus	3.2	41	332.5	common	LSB	L1
aves	Hieraaetus	pennatus	3.2	45.5	575	common	LSB	L1
aves	Haliaeetus	albicilla	3.2	82	4750	rare	LSB	L1
aves	Aquila	chrysaetos	3.2	86.5	4635	rare	LSB	L1
aves	Asio	otus	3.2	37.5	275	common	LSB	L1
aves	Gavia	arctica	3.215853441	69	2700	Rare	LSB	L1
aves	Egretta	garzetta	3.3	60	490	common	LSB	L1
aves	Circus	macrourus	3.3	44.5	347.5	common	LSB	L1
aves	Circus	cyaneus	3.3	45	NA	common	LSB	L1
aves	Pernis	apivorus	3.3	55.5	780	common	LSB	L1
aves	Clanga	pomarina	3.3	63.5	1606.5	common	LSB	L1
aves	Neophron	percnopterus	3.3	64	1900	rare	LSB	L1
aves	Asio	flammeus	3.3	36.5	282.5	rare	LSB	L1
aves	Clanga	clanga	3.335910314	61	2350	common	LSB	L1
aves	Aquila	nipalensis	3.37	71	2950	common	LSB	L1
aves	Circus	aeruginosus	3.4	52	600	common	LSB	L1
aves	Aquila	fasciata	3.458384391	68.5	2050	common	LSB	L1
aves	Bubo	bubo	3.481002722	60	2000	common	LSB	L1
aves	Platalea	leucorodia	3.5	86.5	1400	common	LSB	L1
aves	Morus	bassanus	3.5	91	935	rare	LSB	L1
aves	Alopochen	aegyptiaca	3.540820785	68	1875	common	LSB	L1
aves	Buteo	buteo	3.6	50	690	common	LSB	L1
aves	Tyto	alba	3.6	36	349	common	LSB	L1
aves	Tadorna	ferruginea	3.64497565	64	1680	rare	LSB	L1
aves	Circaetus	gallicus	3.731273545	66	1537.5	common	LSB	L1
aves	Botaurus	stellaris	3.82111169	79	1405	common	LSB	L1
aves	Buteo	rufinus	4.081040966	60.5	1095	common	LSB	L1
aves	Ardea	alba	4.18	99	1000	common	LSB	L1
aves	Falco	cherrug	4.266923576	51.5	925	rare	LSB	L1
aves	Anser	anser	4.3	82	3250	Rare	LSB	L1
aves	Phoenicopterus	roseus	4.3	132.5	3	common	LSB	L1
aves	Calonectris	diomedea	4.390759659	50.5	830	rare	LSB	L1
aves	Falco	biarmicus	4.4	46.5	700	common	LSB	L1
aves	Porphyrio	madagascariensis	4.437306001	44	797.5	rare	LSB	L1
aves	Anser	albifrons	4.5	70.5	2600	all	LSB	L1
aves	Ardenna	grisea	4.550373526	45	725	Rare	LSB	L1
aves	Microcarbo	pygmaeus	4.567089125	50	715	common	LSB	L1
aves	Oxyura	leucocephala	4.592724549	45.5	700	common	LSB	L1
aves	Aythya	nyroca	4.894637484	40	550	commom	LSB	L1
aves	Columba	livia	4.9	32.5	3770	common	LSB	L1
aves	Columba	palumbus	4.9	40.5	450	common	LSB	L1
aves	Plegadis	falcinellus	4.936599606	60	532.5	common	LSB	L1
aves	Alectoris	chukar	5.019358327	33	500	common	LSB	L2
aves	Marmaronetta	angustirostris	5.0877899	40.5	475	common	LSB	L2
aves	Strix	aluco	5.094882859	38	472.5	common	LSB	L2
aves	Falco	naumanni	5.1	30.5	150	common	LSB	L2
aves	Falco	eleonorae	5.1	39	377.5	common	LSB	L2
aves	Falco	peregrinus	5.1	44.5	NA	common	LSB	L2
aves	Cuculus	canorus	5.1	33.5	110	common	LSB	L2
aves	Phalacrocorax	carbo	5.1	90.5	2.15	common	LSB	L2
aves	Francolinus	francolinus	5.16093249	33	450	common	LSB	L2
aves	Falco	vespertinus	5.2	31	125	common	LSB	L2
aves	Tadorna	tadorna	5.3	60	1150	common	LSB	L2
aves	Accipiter	nisus	5.3	31.5	178	common	LSB	L2
aves	Accipiter	gentilis	5.3	60.5	1310	rare	LSB	L2
aves	Spatula	querquedula	5.396515295	40	380	common	LSB	L2
aves	Falco	subbuteo	5.5	31.5	225	common	LSB	L2
aves	Oena	capensis	5.5	24	65	common	LSB	L2
aves	Podiceps	nigricollis	5.601297008	31	330	common	LSB	L2
aves	Falco	tinnunculus	5.7	34	195	common	LSB	L2
aves	Columba	oenas	5.744024327	33	300	common	LSB	L2
aves	Elanus	caeruleus	5.769567645	36.5	295	common	LSB	L2
aves	Mergus	serrator	5.89	55	1.1	Rare	LSB	L2
aves	Puffinus	yelkouan	6.480154062	36.5	190	common	LSB	L2
aves	Anas	platyrhynchos	6.5	55	1150	commom	LSB	L2
aves	Streptopelia	decaocto	6.502853139	31	187.5	common	LSB	L2
aves	Accipiter	brevipes	6.699407137	33.5	167.5	common	LSB	L2
aves	Mareca	strepera	6.8	51	920	common	LSB	L2
aves	Psittacula	krameri	7.163004711	41	130	common	LSB	L
aves	Coracias	garrulus	7.22993409	31.5	125.5	common	LSB	L
aves	Clamator	glandarius	7.365041771	37.5	117	common	LSB	L
aves	Mareca	penelope	7.5	48	723.5	common	LSB	L
aves	Spatula	clypeata	7.6	48	575	common	LSB	L
aves	Ceryle	rudis	7.893257288	36	90	common	LSB	L
aves	Anas	crecca	8	37	300	common	LSB	L
aves	Aythya	ferina	8.2	45.5	900	common	LSB	L
aves	Anas	acuta	8.2	58.5	1025	common	LSB	L
aves	Podiceps	cristatus	8.5	48.5	1050	common	LSB	L
aves	Aythya	fuligula	8.7	42.5	850	common	LSB	L
aves	Fulica	atra	10.8	38	825	common	LSB	L
aves	Corvus	corax	3.9	60	1100	rare	Passerine	P
aves	Corvus	monedula	4.9	34.5	170	common	Passerine	P
aves	Garrulus	glandarius	5	33.5	170	common	Passerine	P
aves	Corvus	cornix	5.306499842	47.5	405	common	Passerine	P1
aves	Corvus	frugilegus	5.323931317	45	400	common	Passerine	P1
aves	Lullula	arborea	6.75	15	30	common	Passerine	P1
aves	Cecropis	daurica	7.2	17.5	22	common	Passerine	P1
aves	Ptyonoprogne	rupestris	7.2	15	20	rare	Passerine	P1
aves	Acridotheres	tristis	7.375045346	23.5	116.4	common	Passerine	P1
aves	Hirundo	rustica	8.1	14	19.5	common	Passerine	P2
aves	Galerida	cristata	8.1	18	35.75	common	Passerine	P2
aves	Oriolus	oriolus	8.142551709	25	80	common	Passerine	P2
aves	Turdus	pilaris	8.26	24.5	100	rare	Passerine	P2
aves	Pastor	roseus	8.499510776	21	68	rare	Passerine	P2
aves	Lanius	excubitor	8.843967402	24	58.5	common	Passerine	P2
aves	Melanocorypha	calandra	9.032840241	18.75	54	rare	Passerine	P3
aves	Monticola	solitarius	9.100268908	22	52.5	common	Passerine	P3
aves	Coccothraustes	coccothraustes	9.170177779	18.5	51	common	Passerine	P3
aves	Melanocorypha	bimaculata	9.218244026	17	50	rare	Passerine	P3
aves	Monticola	saxatilis	9.218244026	19	50	common	Passerine	P3
aves	Lanius	minor	9.218244026	22	50	common	Passerine	P3
aves	Turdus	merula	9.45	26.75	82	common	Passerine	P3
aves	Emberiza	calandra	9.534650432	17.5	44	common	Passerine	P3
aves	Riparia	riparia	9.6	12.5	14	common	Passerine	P3
aves	Turdus	iliacus	9.65	22	67.5	rare	Passerine	P3
aves	Alauda	arvensis	9.8	16.5	36.5	common	Passerine	P3
aves	Anthus	cervinus	9.89	14.5	21	common	Passerine	P3
aves	Rhodopechys	sanguineus	9.904033216	14	38.1	rare	Passerine	P3
aves	Delichon	urbicum	10.05	14.75	19	common	Passerine	P3
aves	Lanius	senator	10.05338748	18	36	common	Passerine	P3
aves	Eremophila	alpestris	10.26244882	17.5	33.3	rare	Passerine	P3
aves	Pycnonotus	xanthopygos	10.3285433	20	32.5	common	Passerine	P3
aves	Chloris	chloris	10.4	14.5	22.3	common	Passerine	P3
aves	Phylloscopus	sibilatrix	10.47	11	9.5	common	Passerine	P3
aves	Emberiza	melanocephala	10.50318764	18	30.5	rare	Passerine	P3
aves	Petronia	petronia	10.5306323	16	30.2	common	Passerine	P3
aves	Oenanthe	isabellina	10.54912092	15.75	30	common	Passerine	P3
aves	Anthus	richardi	10.54912092	18.5	30	common	Passerine	P3
aves	Sitta	neumayer	10.54912092	14.75	30	common	Passerine	P3
aves	Anthus	similis	10.54912092	17.9	30	rare	Passerine	P3
aves	Lanius	collurio	10.65	18	32.5	common	Passerine	P3
aves	Emberiza	leucocephalos	10.74302438	17.5	28	rare	Passerine	P3
aves	Fringilla	montifringilla	10.8	14	24	common	Passerine	P3
aves	Alauda	gulgula	10.84666552	15	27	rare	Passerine	P3
aves	Oenanthe	finschii	10.86797664	15.5	26.8	common	Passerine	P3
aves	Passer	hispaniolensis	10.95527586	15.6	26	common	Passerine	P3
aves	Curruca	nisoria	10.95527586	16.25	26	common	Passerine	P3
aves	Emberiza	schoeniclus	10.97	15	8.25	rare	Passerine	P3
aves	Lanius	isabellinus	11.04603815	17.25	25.2	rare	Passerine	P3
aves	Parus	major	11.14	14.25	15.5	common	Passerine	P3
aves	Alaudala	rufescens	11.17696221	13.75	24.1	rare	Passerine	P3
aves	Acrocephalus	stentoreus	11.18923806	18	24	common	Passerine	P3
aves	Lanius	nubicus	11.25160212	17.5	23.5	common	Passerine	P3
aves	Emberiza	citrinella	11.3	16	31	rare	Passerine	P3
aves	Carpodacus	erythrinus	11.31566634	14	23	rare	Passerine	P3
aves	Oenanthe	xanthoprymna	11.35495599	14.5	22.7	rare	Passerine	P3
aves	Emberiza	caesia	11.38151557	12.25	22.5	common	Passerine	P3
aves	Emberiza	cineracea	11.38151557	16.5	22.5	rare	Passerine	P3
aves	Carpospiza	brachydactyla	11.40837525	15	22.3	rare	Passerine	P3
aves	Calandrella	brachydactyla	11.44924092	15	22	common	Passerine	P3
aves	Rhodospiza	obsoleta	11.44924092	15	22	rare	Passerine	P3
aves	Curruca	crassirostris	11.44924092	15.75	22	common	Passerine	P3
aves	Cercotrichas	galactotes	11.44924092	16	22	common	Passerine	P3
aves	Anthus	hodgsoni	11.54739618	14.75	21.3	rare	Passerine	P3
aves	Eremalauda	eremodites	11.66469164	14.5	20.5	rare	Passerine	P3
aves	Oenanthe	deserti	11.7409804	15	20	rare	Passerine	P3
aves	Motacilla	citreola	11.7409804	15.75	20	common	Passerine	P3
aves	Irania	gutturalis	11.90105141	16	19	rare	Passerine	P3
aves	Locustella	luscinioides	11.98513542	14.5	18.5	common	Passerine	P3
aves	Ammomanes	cinctura	12.05449824	13.5	18.1	rare	Passerine	P4
aves	Tichodroma	muraria	12.07214214	16.75	18	rare	Passerine	P4
aves	Curruca	melanocephala	12.1622587	13.5	17.5	common	Passerine	P4
aves	Anthus	rubescens	12.1622587	15.5	17.5	rare	Passerine	P4
aves	Hippolais	olivetorum	12.1622587	17	17.5	common	Passerine	P4
aves	Oenanthe	melanoleuca	12.25568998	14.5	17	common	Passerine	P4
aves	Locustella	fluviatilis	12.43295181	15.25	16.1	rare	Passerine	P4
aves	Oenanthe	melanura	12.55823812	15.5	15.5	common	Passerine	P4
aves	Saxicola	rubicola	12.66742056	12	15	common	Passerine	P4
aves	Poecile	lugubris	12.66742056	13.5	15	rare	Passerine	P4
aves	Muscicapa	striata	12.9	14.25	17	common	Passerine	P4
aves	Anthus	campestris	12.92469712	16	13.9	common	Passerine	P4
aves	Passer	moabiticus	12.96177175	12.25	13.75	common	Passerine	P4
aves	Curruca	ruppeli	13.02471314	13	13.5	common	Passerine	P5
aves	Spinus	spinus	13.1	12	15	common	Passerine	P5
aves	Cettia	cetti	13.1551328	14	13	common	Passerine	P5
aves	Hippolais	languida	13.1551328	14.5	13	common	Passerine	P5
aves	Passer	domesticus	13.2	15.5	28	common	Passerine	P5
aves	Ficedula	albicollis	13.23646755	12.75	12.7	common	Passerine	P5
aves	Saxicola	maurus	13.26412048	12.25	12.6	common	Passerine	P5
aves	Luscinia	megarhynchos	13.3	16.5	23	common	Passerine	P5
aves	Euodice	malabarica	13.43607542	11.5	12	common	Passerine	P5
aves	Serinus	syriacus	13.43607542	13	12	rare	Passerine	P5
aves	Luscinia	svecica	13.43607542	13.5	12	common	Passerine	P5
aves	Curruca	melanothorax	13.61925655	13	11.4	rare	Passerine	P5
aves	Acrocephalus	melanopogon	13.74828774	13.5	11	common	Passerine	P5
aves	Ficedula	parva	14.0986095	11.5	10	common	Passerine	P6
aves	Curruca	cantillans	14.0986095	12.5	10	common	Passerine	P6
aves	Curruca	conspicillata	14.0986095	12.5	10	common	Passerine	P6
aves	Linaria	cannabina	14.4	13.5	16.5	common	Passerine	P6
aves	Remiz	pendulinus	14.49626966	10.75	9	common	Passerine	P6
aves	Oenanthe	oenanthe	14.55	15	23.5	common	Passerine	P6
aves	Turdus	viscivorus	14.7	30	115	rare	Passerine	P6
aves	Phylloscopus	orientalis	14.95410843	11	8	common	Passerine	P6
aves	Acrocephalus	arundinaceus	15	16.9	26.5	common	Passerine	P7
aves	Phoenicurus	ochruros	15.2	14.7	16	common	Passerine	P7
aves	Prinia	gracilis	15.49067703	10.5	7	common	Passerine	P7
aves	Cinnyris	osea	15.49067703	10.5	7	common	Passerine	P7
aves	Cisticola	juncidis	15.49067703	10.5	7	common	Passerine	P7
aves	Iduna	pallida	15.6	13.15	11	common	Passerine	P7
aves	Luscinia	luscinia	15.6	16	25	common	Passerine	P7
aves	Saxicola	rubetra	15.7	13	17	common	Passerine	P7
aves	Anthus	spinoletta	15.7	16.25	21	common	Passerine	P7
aves	Phylloscopus	humei	15.79672856	10	6.5	common	Passerine	P7
aves	Acrocephalus	schoenobaenus	15.85	12.75	NA	common	Passerine	P7
aves	Phoenicurus	phoenicurus	15.85	13.5	16	common	Passerine	P7
aves	Motacilla	cinerea	15.9	18.5	18	common	Passerine	P7
aves	Curruca	communis	16	14	19.5	common	Passerine	P8
aves	Anthus	trivialis	16	15	23.5	common	Passerine	P8
aves	Anthus	pratensis	16.05	14.75	16	common	Passerine	P8
aves	Motacilla	alba	16.1	17.5	21	common	Passerine	P8
aves	Phylloscopus	inornatus	16.13408541	9.75	6	rare	Passerine	P8
aves	Erithacus	rubecula	16.25	14.2	18.5	common	Passerine	P8
aves	Sylvia	borin	16.4	13.75	20	common	Passerine	P8
aves	Turdus	philomelos	16.45	22	NA	common	Passerine	P8
aves	Ficedula	hypoleuca	16.5	12.75	13	common	Passerine	P8
aves	Carduelis	carduelis	16.7	12.75	15.5	common	Passerine	P8
aves	Sylvia	atricapilla	16.9	14	21.5	common	Passerine	P8
aves	Troglodytes	troglodytes	17	9.75	10	common	Passerine	P9
aves	Fringilla	coelebs	17.85	15.25	24	common	Passerine	P9
aves	Emberiza	hortulana	18.25	16	22	common	Passerine	P10
aves	Acrocephalus	scirpaceus	18.7	13.25	12.5	common	Passerine	P10
aves	Hippolais	icterina	19.1	12.75	13	common	Passerine	P11
aves	Motacilla	flava	19.1	15.5	NA	common	Passerine	P11
aves	Prunella	modularis	19.5	13.75	21	common	Passerine	P11
aves	Phylloscopus	trochilus	20	9.5	7	common	Passerine	P12
aves	Phylloscopus	collybita	22.2	11	7	common	Passerine	P
aves	Serinus	serinus	22.4	12	9	common	Passerine	P
aves	Curruca	curruca	22.6	13.5	11	common	Passerine	P
aves	Acrocephalus	palustris	22.9	14	13	common	Passerine	P
aves	Regulus	regulus	23.5	9	5.75	rare	Passerine	P
aves	Sturnus	vulgaris	14	26.5	80	common	Passerine	P4
aves	Larus	cachinnans	2.95	62	940	common	Wader	W1
aves	Larus	canus	3	43	400	rare	Wader	W2
aves	Chlidonias	niger	3.3	24	NA	rare	Wader	W2
aves	Sterna	hirundo	3.6	35.5	127.5	common	Wader	W2
aves	Stercorarius	parasiticus	3.6	50.5	400	rare	Wader	W2
aves	Ichthyaetus	ichthyaetus	3.840147848	68.5	1378.8	common	Wader	W2
aves	Chroicocephalus	ridibundus	4.01	37	280	common	Wader	W3
aves	Gelochelidon	nilotica	4.1	37.5	NA	common	Wader	W3
aves	Larus	armenicus	4.486313959	56	765	common	Wader	W3
aves	Chlidonias	leucopterus	4.5	22	NA	common	Wader	W3
aves	Numenius	phaeopus	4.6	41	401.5	rare	Wader	W3
aves	Hydroprogne	caspia	4.673998607	54	655	common	Wader	W3
aves	Rissa	tridactyla	4.7	39.5	NA	common	Wader	W3
aves	Larus	michahellis	4.837533336	55	575	common	Wader	W3
aves	Glareola	nordmanni	5.1	24	90	rare	Wader	W3
aves	Vanellus	vanellus	5.1	30	182.5	common	Wader	W3
aves	Numenius	arquata	5.1	52.5	885	common	Wader	W3
aves	Glareola	pratincola	5.2	26	82.5	rare	Wader	W3
aves	Tringa	nebularia	5.2	32.5	167.5	common	Wader	W3
aves	Pluvialis	apricaria	5.3	27.5	175	common	Wader	W3
aves	Himantopus	himantopus	5.7	37.5	185	common	Wader	W3
aves	Scolopax	rusticola	5.744024327	35	300	common	Wader	W3
aves	Limosa	limosa	5.744024327	39.5	300	common	Wader	W3
aves	Stercorarius	longicaudus	5.80679484	38	287.9	rare	Wader	W3
aves	Chroicocephalus	genei	5.84410235	37	281	common	Wader	W3
aves	Thalasseus	sandvicensis	5.906038151	38	270	common	Wader	W3
aves	Burhinus	oedicnemus	5.980411834	41.5	257.5	common	Wader	W3
aves	Ichthyaetus	melanocephalus	5.989642903	38.5	256	common	Wader	W3
aves	Tringa	ochropus	6.1	22	75	common	Wader	W4
aves	Haematopus	ostralegus	6.3	42.5	520	rare	Wader	W4
aves	Recurvirostra	avosetta	6.311177401	43.5	210	common	Wader	W4
aves	Vanellus	gregarius	6.392994973	28	200	rare	Wader	W4
aves	Thalasseus	bengalensis	6.392994973	39	200	rare	Wader	W4
aves	Gallinago	gallinago	6.7	25.5	92.5	common	Wader	W4
aves	Tringa	erythropus	6.747746432	30.5	163	common	Wader	W4
aves	Calidris	pugnax	6.8	27	NA	common	Wader	W4
aves	Vanellus	leucurus	6.91576931	27.5	148.5	rare	Wader	W4
aves	Tringa	totanus	7.091990855	25.5	135	common	Wader	W5
aves	Vanellus	spinosus	7.091990855	26.5	135	common	Wader	W5
aves	Hydrocoloeus	minutus	7.315978707	26	120	common	Wader	W5
aves	Pluvialis	squatarola	7.35	28.5	235	common	Wader	W5
aves	Limosa	lapponica	7.4	39	285	rare	Wader	W5
aves	Cursorius	cursor	7.485979145	25.5	110	common	Wader	W5
aves	Pluvialis	fulva	7.578483455	24.5	105	rare	Wader	W5
aves	Charadrius	morinellus	7.781391209	22	95	rare	Wader	W5
aves	Calidris	canutus	7.95	34.5	NA	rare	Wader	W5
aves	Charadrius	asiaticus	8.013268325	19.5	85	rare	Wader	W6
aves	Chlidonias	hybrida	8.045939467	26	83.7	common	Wader	W6
aves	Tringa	stagnatilis	8.076671873	24	82.5	common	Wader	W6
aves	Arenaria	interpres	8.1	23	120	common	Wader	W6
aves	Tringa	glareola	8.2	19.5	NA	common	Wader	W6
aves	Charadrius	leschenaultii	8.225129234	19.5	77	common	Wader	W6
aves	Calidris	melanotos	8.341786047	21	73	rare	Wader	W6
aves	Calidris	ferruginea	8.434714736	20	70	common	Wader	W6
aves	Lymnocryptes	minimus	8.499510776	21.5	68	common	Wader	W6
aves	Xenus	cinereus	8.601360608	23	65	rare	Wader	W6
aves	Actitis	hypoleucos	8.7	19	61	common	Wader	W6
aves	Calidris	alba	9.2	20	57	common	Wader	W7
aves	Charadrius	alexandrinus	9.218244026	16	50	common	Wader	W7
aves	Charadrius	hiaticula	9.97	17.75	59.5	common	Wader	W7
aves	Calidris	temminckii	10	14	25	common	Wader	W7
aves	Calidris	alpina	10.3	19	53	common	Wader	W7
aves	Phalaropus	lobatus	10.54912092	18	30	common	Wader	W7
aves	Calidris	falcinellus	11.1	16.5	35	rare	Wader	W7
aves	Calidris	minuta	11.53	14.75	27.5	common	Wader	W7
aves	Sternula	albifrons	15.8	22.5	49	common	Wader	W8
